# Functional remodeling of the parasubthalamic nucleus drives alcohol drinking escalation in dependence

**DOI:** 10.64898/2026.04.30.722112

**Authors:** Jeffery L Dunning, Max Kreifeldt, Agbonlahor Okhuarobo, Catherine Lopez, Florence P Varodayan, Michal Bajo, Rachel J Smith, Celeste Moreau, Colton Krull, Leeann Shu, Allison White, Giovana Macedo, Harpreet Sidhu, Howard C Becker, Marisa Roberto, Karl Deisseroth, Candice Contet

## Abstract

The neurocircuitry changes mediating the development and maintenance of an alcohol use disorder are complex and dynamic. The parasubthalamic nucleus (PSTN), a small nucleus of the posterior lateral hypothalamus best known for suppressing appetite, is interconnected with brain regions disrupted in addiction; yet its potential role in the regulation of alcohol consumption had never been examined. Here we show that the PSTN exerts potent control over alcohol drinking in mice. Remarkably, the influence of endogenous PSTN activity on voluntary alcohol consumption switches from inhibitory to stimulatory upon induction of alcohol dependence. Among PSTN cells, *Crh* neurons represent a unique subpopulation that promotes alcohol drinking and fires more in dependent mice. Alcohol intake escalation driven by PSTN *Crh* neurons involves thalamic output and behavioral disinhibition. Based on our results, PSTN *Crh* neurons could represent a critical node in the brain circuitry overactive in alcohol addiction driven by reward seeking in humans.
