## Supplementary Table 1 for "Functional remodeling of the parasubthalamic nucleus drives alcohol drinking escalation in dependence"

### Sheet: Sheet1
						Viral vectors					Stereotaxic coordinates (in mm)
Experiments	Cohort		Figures	Mouse strain	Sample size (M, male; F, female)	Name	Supplier	Lot	Titer (vg/mL)	Volume per side (nL)	AP from bregma	ML from midline	DV from skull	Histology
PSTN activity during withdrawal from CIE	With 2BC	MUSC	1B-C	C57/BL6J	5-6 M per treatment (Air/CIE) and timepoint									cFos immunolabeling
	Without 2BC	MUSC	S1A		5-6 M per treatment (Air/CIE) and timepoint
Chemogenetic manipulation of PSTN ensembles	Early withdrawal (24 h post-vapor)	HC	1E-G, S1C-D, 6K	TRAP2	3 M + 4 F	AAV2-hSyn-DIO-hM3D(Gq)-mCherry	UNC	8269	1.5 x 10^13	75	-2.3	+/- 1.0	-5.2	Native fluorescence
					4 M + 5 F	AAV2-hSyn-DIO-hM4D(Gi)-mCherry	UNC	8268	1.8 x 10^13
	Late withdrawal (7 days post-vapor)	IN	1I-L, S1E-L, 6L		Air, 7 F + 11 M; CIE, 11 F + 13 M	AAV8-hSyn-dF-HA-KORD-IRES-mCitrine	Addgene	v43122	2.1 x 10^13	100	-2.3	+/- 1.1	-5.2	Native fluorescence
						AAV2-hSyn-DIO-hM3D(Gq)-mCherry	UNC	8269	1.5x10^13
Chemogenetic inhibition of PSTN Crh neurons	1	DP	2A-L, S2A-C, 6H	Crh-Cre	Air, 8 M; CIE, 6 M	AAV2-hSyn-DIO-hM4D(Gi)-mCherry	UNC Vector Core	4500i	4.1 x 10^12	1000	-2.3	+/- 1.2	-5.0	Native fluorescence
	2	HZ			Air, 4 M; CIE, 4 M	AAV2-hSyn-DIO-hM4D(Gi)-mCherry	UNC	8268	1.8 x 10^13	100	-2.3	+/- 1.0	-5.2
Chemogenetic stimulation of PSTN Crh neurons	1	DO	2N-P, 3A, S3A, 3D-K, 3M-N, S3E-M, S5C, 6A	Crh-Cre	3 M + 3 F	AAV2-hSyn-DIO-hM3D(Gq)-mCherry	UNC Vector Core	4499h	2 x 10^12	1000	-2.3	+/- 1.2	-5.0	Immunolabeling
					3 M + 3 F	AAV2-hSyn-DIO-hM3D(Gq)-mCherry	UNC Vector Core	4499i	3.8 x 10^12
					3 M + 3 F	AAV2-hSyn-DIO-hM3D(Gq)-mCherry	Addgene	6233	4.6 x 10^12
					3 M + 3 F	AAV2-hSyn-DIO-hM3D(Gq)-mCherry	Addgene	5477	4.9 x 10^12
	2	DZ	2Q, 5B-E, 6B		hM3Dq, 6 M + 6 F	AAV2-hSyn-DIO-hM3D(Gq)-mCherry	UNC Vector Core	8269	1.5 x 10^13	1000	-2.3	+/- 1.2	-5.0	Immunolabeling
					mCherry, 6 M + 6 F	AAV2-hSyn-DIO-mCherry	UNC Vector Core	8267	1.3 x 10^13
	3	EI	2M, 2R, S2D-F, S5A-B, 6C		7 M + 9 F (4 M + 8 F for c-Fos)	AAV2-hSyn-DIO-hM3D(Gq)-mCherry	UNC Vector Core	8269	1.5 x 10^13	100	-2.3	+/- 1.2	-5.0	Immunolabeling
	4	JG	2S		3 M + 3 F	AAV2-hSyn-DIO-hM3D(Gq)-mCherry	UNC Vector Core	8269	1.5 x 10^13	150	-2.3	+/- 1.0	-5.2	Native fluorescence
	5	IW	3B, S3B-D		7M + 3 F	AAV2-hSyn-DIO-hM3D(Gq)-mCherry	UNC Vector Core	8269	1.5 x 10^13	150	-2.3	+/- 1.0	-5.2	Native fluorescence
					shControl, 4 M + 1 F	AAV8.2-U6-shControl-CBA-GFP	Virovek	18-218	2.19 x 10^13	150	-2.3	+/- 1.0	-5.2
					shCrh, 3 M + 2F	AAV8.2-U6-shCrh13-CBA-GFP	Virovek	18-194	2.05 x 10^13
	6	IK	3L, 3O		8 M + 4 F	AAV2-hSyn-DIO-hM3D(Gq)-mCherry	UNC Vector Core	8269	1.5 x 10^13	150	-2.3	+/- 1.0	-5.2	Native fluorescence
	7	GM	5F-G		5 M + 5 F	AAV2-hSyn-DIO-mCherry	UNC Vector Core	8267	1.3 x 10^13	75	-2.3	+/- 1.0	-5.2	Native fluorescence
					3 M + 4 F	AAV2-hSyn-DIO-hM3D(Gq)-mCherry	UNC Vector Core	8269	1.5 x 10^13
Optogenetic stimulation of PSTN Crh neurons		HL	S2G-I	Crh-Cre	5 M + 3 F	AAV8-EF1a-double floxed-hChR2(H134R)-mCherry-WPRE-HGHpA	Addgene	v130972	2 x 10^13	200	-2.3	+1.1	-5.2	Native fluorescence
Chemogenetic stimulation of PSTN Tac1 neurons		GI	2T-U	Tac1-Cre	3 M + 2 F	AAV2-hSyn-DIO-hM3D(Gq)-mCherry	UNC Vector Core	8269	1.5 x 10^13	75	-2.3	+/- 1.0	-5.2	Native fluorescence
Anterograde tracing from PSTN Crh neurons		JB	4A-F, S4A-R	Crh-Cre	3 M	AAV2-phSyn1(S)-FLEX-tdTomato-T2A-SypGFP	UNC Vector Core	7138	2.7 x 10^12	100 (unilateral)	-2.3	+1.1	-5.2	Immunolabeling
Pathway-specific chemogenetic stimulation of PSTN Crh neurons	CeA	GU	4H, 6F	Crh-Cre	3 M + 5 F	AAVrg-EF1a-Flpo	Addgene	v56725	1.02 x 10^13	200	-1.2	+/-2.8	-4.5	Immunolabeling
						AAV8-nEF-Con/Fon DREADD Gq-mCherry	Deisseroth lab	7280	1.23 x 10^12	500	-2.3	+/- 1.1	-5.2
	BNST	HI	4I		5 M + 5 F	AAVrg-EF1a-Flpo	Addgene	v56725	1.02 x 10^13	200	+0.2	+/- 1.0	-4.7	Immunolabeling
						AAV8-nEF-Con/Fon DREADD Gq-mCherry	Deisseroth lab	7280	1.23 x 10^12	500	-2.3	+/- 1.1	-5.2
	rostral VP	JD	4J, 6G		2 M + 4 F	AAVrg-EF1a-Flpo	Addgene	v56725	1.02 x 10^13	200	+1.6	+/- 1.25	-5.0	Immunolabeling
						AAV8-nEF-Con/Fon DREADD Gq-mCherry	Deisseroth lab	7927	1.60 x 10^12	400	-2.3	+/- 1.1	-5.2
	caudal VP	IJ	4K		5 M + 3 F	AAVrg-EF1a-Flpo	Addgene	v56725	1.02 x 10^13	200	0	+/- 1.5	-5.2	Immunolabeling
						AAV8-nEF-Con/Fon DREADD Gq-mCherry	Deisseroth lab	7927	1.60 x 10^12	500	-2.3	+/- 1.1	-5.2
	PVT	JD	4L, 6E		5 M + 4 F	AAVrg-EF1a-Flpo	Addgene	v56725	1.02 x 10^13	200	-1.2	+/- 0.1	-3.3	Immunolabeling
						AAV8-nEF-Con/Fon DREADD Gq-mCherry	Deisseroth lab	7927	1.60 x 10^12	400	-2.3	+/- 1.1	-5.2
Chemogenetic inhibition of PSTN→PVT Crh neurons		JQ	4M-O, S4S-X, 6I	Crh-Cre	Air, 6 F + 5 M; CIE, 6 F + 4 M	AAVrg-EF1a-Flpo	Addgene	v56725	1.02 x 10^13	200	-1.2	+/- 0.1	-3.3	Native fluorescence
						AAV8-nEF-Con/Fon DREADD Gi-mCherry	Deisseroth lab	7119	1.5 x 10^13	400	-2.3	+/- 1.1	-5.2
